# Tailocin-mediated interactions among Soft Rot *Pectobacteriaceae*

**DOI:** 10.1101/2024.09.28.615580

**Authors:** Marcin Borowicz, Dorota M. Krzyżanowska, Marta Sobolewska, Magdalena Narajczyk, Inez Mruk, Paulina Czaplewska, Jacques Pédron, Marie-Anne Barny, Pierre Yves Canto, Joanna Dziadkowiec, Robert Czajkowski

## Abstract

Bacteria carry phage-derived elements within their genomes, some of which can produce phage-like particles (tailocins) used as weapons to kill kin strains in response to environmental conditions. This study investigates the production and activity of tailocins by plant pathogenic bacteria: *Pectobacterium*, *Dickeya,* and *Musicola* genera, which compete for niche, providing an attractive model to study the ecological role of tailocins. Microscopy revealed that most analyzed strains (88%) produced tailocins. Tailocin-mediated killing interactions were assessed across 351 strain pairs, showing that *Dickeya* spp. had a higher likelihood of killing neighbors (57.1%) than *Pectobacterium* spp. (21.6%). Additionally, *Dickeya* spp. strains exhibited broader phylogenetic killing, targeting both *Pectobacterium* spp. and *Musicola* sp., while *Pectobacterium* spp. tailocins were genus-specific. Mutual killing was observed in 33.9% of interactions, predominantly within *Dickeya* spp. Although tailocins were morphologically indistinguishable between producers, genomic analyses identified conserved clusters having distinct differences between *Pectobacterium* spp. and *Dickeya* spp tailocins. This suggests different origins of these particles. Induction experiments demonstrated that tailocin production was boosted by hydrogen peroxide, supporting the role of these particles in bacteria-bacteria competition during infection. Tailocins were detectable in infected potato tissue but not in river water, highlighting the particular ecological relevance of tailocins in plant environments.
