## Supplementary material for "Tailocin-mediated interactions among Soft Rot *Pectobacteriaceae*": Dataset S1

### Sheet: Feuille 1 - 7RYS3MDU016-Alignme
7RYS3MDU016-Alignment-Descriptions
Description	Scientific Name	Max Score	Total Score	Query Cover	E value	Per. ident	Acc. Len	Accession
Pectobacterium versatile strain A73-S18-O15 chromosome, complete genome	Pectobacterium versatile	36062	36148	1	0	100	5040579	NZ_CP086369.1
Pectobacterium versatile strain 14A chromosome, complete genome	Pectobacterium versatile	34435	34521	1	0	98.5	4997114	NZ_CP034276.1
Pectobacterium versatile strain MYP201603 chromosome, complete genome	Pectobacterium versatile	27056	30768	0.95	0	96.88	4974461	CP051628.1
Pectobacterium polaris strain NIBIO1006 chromosome, complete genome	Pectobacterium polaris	11666	26493	0.94	0	93.14	4826824	NZ_CP017481.1
Pectobacterium carotovorum subsp. carotovorum strain ZJ-4-2 chromosome, complete genome	Pectobacterium carotovorum subsp. carotovorum	12510	26857	0.93	0	95.04	4926593	NZ_CP117874.1
Pectobacterium carotovorum subsp. carotovorum strain BP201601.1 chromosome, complete genome	Pectobacterium carotovorum subsp. carotovorum	12225	26689	0.93	0	94.36	4853176	NZ_CP034236.1
Pectobacterium aroidearum strain T25-1 chromosome, complete genome	Pectobacterium aroidearum	11149	24359	0.93	0	92.01	4976432	NZ_CP109770.1
Pectobacterium aroidearum strain QJ021 chromosome, complete genome	Pectobacterium aroidearum	11143	24321	0.93	0	91.99	4984813	NZ_CP104757.1
Pectobacterium aroidearum strain B2-6 chromosome, complete genome	Pectobacterium aroidearum	11058	24264	0.93	0	91.8	4806190	NZ_CP109769.1
Pectobacterium aroidearum strain YKX chromosome, complete genome	Pectobacterium aroidearum	10695	23734	0.93	0	90.98	4930000	NZ_CP129239.1
Pectobacterium carotovorum subsp. carotovorum PCCS1 chromosome, complete genome	Pectobacterium carotovorum subsp. carotovorum PCCS1	10628	23746	0.93	0	90.83	4899898	NZ_CP063773.1
Pectobacterium sp. A5351 chromosome, complete genome	Pectobacterium sp. A5351	7555	25171	0.93	0	90.75	4401383	NZ_CP116477.1
Pectobacterium carotovorum strain 25.1 chromosome, complete genome	Pectobacterium carotovorum	12637	26943	0.92	0	95.33	4899639	NZ_CP088019.1
Pectobacterium aroidearum strain QJ002 chromosome, complete genome	Pectobacterium aroidearum	9337	24013	0.92	0	91.7	4975218	NZ_CP090597.1
Pectobacterium aroidearum strain QJ311 chromosome, complete genome	Pectobacterium aroidearum	9337	24013	0.92	0	91.7	4907098	NZ_CP090592.1
Pectobacterium aroidearum strain QJ011 chromosome, complete genome	Pectobacterium aroidearum	9337	24013	0.92	0	91.7	5044175	NZ_CP090595.1
Pectobacterium aroidearum strain QJ003 chromosome, complete genome	Pectobacterium aroidearum	9337	24013	0.92	0	91.7	5057072	NZ_CP090596.1
Pectobacterium parvum strain FN20211 chromosome, complete genome	Pectobacterium parvum	15224	27310	0.91	0	95.36	4699601	NZ_CP087392.1
Pectobacterium carotovorum strain WPP14 chromosome, complete genome	Pectobacterium carotovorum	12702	27154	0.91	0	95.51	4892225	NZ_CP051652.1
Pectobacterium carotovorum subsp. carotovorum strain JR1.1 chromosome, complete genome	Pectobacterium carotovorum subsp. carotovorum	11972	26353	0.91	0	93.83	4872902	NZ_CP034237.1
Pectobacterium sp. PL64 chromosome, complete genome	Pectobacterium sp. PL64	11936	27143	0.91	0	93.77	5067215	NZ_CP092070.1
Pectobacterium parvum strain PZ1 chromosome, complete genome	Pectobacterium parvum	14493	26635	0.9	0	93.98	4994870	NZ_CP046377.1
Pectobacterium carotovorum subsp. carotovorum PC1, complete sequence	Pectobacterium carotovorum subsp. carotovorum PC1	8841	23650	0.9	0	92.16	4862913	NC_012917.1
Pectobacterium versatile strain SR12 chromosome, complete genome	Pectobacterium versatile	27772	29835	0.89	0	97.78	5084672	NZ_CP084654.1
Pectobacterium versatile strain SR1 chromosome, complete genome	Pectobacterium versatile	27019	29078	0.89	0	96.93	5086495	NZ_CP084656.1
Pectobacterium parvum strain YT22221 chromosome, complete genome	Pectobacterium parvum	14720	26259	0.89	0	94.41	4727386	NZ_CP102749.1
Pectobacterium brasiliense strain 1692 chromosome, complete genome	Pectobacterium brasiliense	9106	25014	0.89	0	92.92	4851982	NZ_CP047495.1
Pectobacterium brasiliense strain SR10 chromosome, complete genome	Pectobacterium brasiliense	9095	24523	0.89	0	92.87	4885560	NZ_CP084655.1
Pectobacterium carotovorum strain A077-S18-O15 chromosome, complete genome	Pectobacterium carotovorum	8458	26029	0.89	0	94.68	4896959	NZ_CP084741.1
Pectobacterium parmentieri, complete sequence	Pectobacterium parmentieri	8261	20365	0.89	0	89.05	5164411	NC_017845.1
Pectobacterium odoriferum strain JK2.1 chromosome, complete genome	Pectobacterium odoriferum	12743	25687	0.88	0	95.6	4997932	NZ_CP034938.1
Pectobacterium aroidearum strain AK042 chromosome, complete genome	Pectobacterium aroidearum	11082	22641	0.88	0	91.86	5019255	NZ_CP090588.1
Pectobacterium aroidearum strain AK049 chromosome, complete genome	Pectobacterium aroidearum	11082	22641	0.88	0	91.86	5019088	NZ_CP090587.1
Pectobacterium brasiliense strain BC1 chromosome, complete genome	Pectobacterium brasiliense	10187	24727	0.88	0	92	4920350	NZ_CP009769.1
Pectobacterium aroidearum strain QJ034 chromosome, complete genome	Pectobacterium aroidearum	9254	22278	0.88	0	90.46	4889365	NZ_CP090594.1
Pectobacterium aroidearum strain QJ313 chromosome, complete genome	Pectobacterium aroidearum	9254	22278	0.88	0	90.46	4889381	NZ_CP090591.1
Pectobacterium aroidearum strain QJ315 chromosome, complete genome	Pectobacterium aroidearum	9254	22278	0.88	0	90.46	4865541	NZ_CP090590.1
Pectobacterium aroidearum strain QJ036 chromosome, complete genome	Pectobacterium aroidearum	9254	22278	0.88	0	90.46	4889381	NZ_CP090593.1
Pectobacterium aroidearum strain QJ316 chromosome, complete genome	Pectobacterium aroidearum	9254	22278	0.88	0	90.46	4889381	NZ_CP090589.1
Pectobacterium sp. PL152 chromosome, complete genome	Pectobacterium sp. PL152	9092	23155	0.88	0	91.25	5019495	CP091064.1
Pectobacterium colocasium strain PL155 chromosome, complete genome	Pectobacterium colocasium	9031	23138	0.88	0	91.1	5026493	CP118921.1
Pectobacterium versatile strain ECC15 chromosome, complete genome	Pectobacterium versatile	16846	29724	0.87	0	99.16	4873271	NZ_CP063380.1
Pectobacterium versatile strain F131 chromosome, complete genome	Pectobacterium versatile	16800	28861	0.87	0	98.43	4839711	NZ_CP065030.1
Pectobacterium carotovorum strain RC5297 chromosome, complete genome	Pectobacterium carotovorum	16218	28181	0.87	0	97.3	4920059	NZ_CP045097.1
Pectobacterium aroidearum strain L6 chromosome, complete genome	Pectobacterium aroidearum	11138	22383	0.87	0	91.98	4995896	NZ_CP065044.1
Pectobacterium carotovorum strain HG-49 chromosome, complete genome	Pectobacterium carotovorum	11138	22383	0.87	0	91.98	5003614	NZ_CP032619.1
Pectobacterium aroidearum strain LJ2 chromosome, complete genome	Pectobacterium aroidearum	11093	22545	0.87	0	91.88	4857800	NZ_CP084023.1
Pectobacterium brasiliense strain IPO:4062 NAK:237 chromosome, complete genome	Pectobacterium brasiliense	9156	24618	0.87	0	93.06	4832397	NZ_CP059959.1
Pectobacterium brasiliense strain TS20HJ1 chromosome, complete genome	Pectobacterium brasiliense	9079	24556	0.87	0	92.84	4766353	NZ_CP085633.1
Pectobacterium polaris strain QK413-1 chromosome, complete genome	Pectobacterium polaris	12004	24285	0.86	0	93.92	5005507	NZ_CP077421.1
Pectobacterium polaris strain NIBIO1392 chromosome, complete genome	Pectobacterium polaris	11631	23840	0.85	0	93.04	5008416	NZ_CP017482.1
Pectobacterium odoriferum strain BC S7 chromosome, complete genome	Pectobacterium odoriferum	10809	24608	0.85	0	95.61	4933575	NZ_CP009678.1
Pectobacterium parmentieri strain IFB5441 chromosome, complete genome	Pectobacterium parmentieri	8244	19131	0.85	0	89.01	5082177	NZ_CP026980.1
Pectobacterium parmentieri strain IFB5432 chromosome, complete genome	Pectobacterium parmentieri	8244	19131	0.85	0	89.01	5010533	NZ_CP026979.1
Pectobacterium carotovorum strain 2A chromosome, complete genome	Pectobacterium carotovorum	12665	24699	0.84	0	95.42	4743928	NZ_CP066552.1
Pectobacterium quasiaquaticum strain A398-S21-F17 chromosome, complete genome	Pectobacterium quasiaquaticum	11476	23585	0.84	0	92.67	4321692	NZ_CP065178.1
Pectobacterium brasiliense strain 21PCA_AGRO2 chromosome, complete genome	Pectobacterium brasiliense	9040	23314	0.84	0	92.9	4919671	NZ_CP113504.1
Pectobacterium brasiliense strain IPO:4132 NAK:239 chromosome, complete genome	Pectobacterium brasiliense	8309	24346	0.84	0	93.78	4832085	NZ_CP059956.1
Pectobacterium parmentieri strain WC19161 chromosome, complete genome	Pectobacterium parmentieri	8205	18817	0.84	0	88.9	4990747	NZ_CP065946.1
Pectobacterium polonicum strain BY21311 chromosome, complete genome	Pectobacterium polonicum	13311	24817	0.83	0	94.95	4863665	NZ_CP090065.1
Pectobacterium brasiliense strain BZA12 chromosome, complete genome	Pectobacterium brasiliense	8325	24242	0.83	0	93.84	4924809	NZ_CP024780.1
Pectobacterium parmentieri strain IFB5427 chromosome, complete genome	Pectobacterium parmentieri	8299	19793	0.83	0	89.16	5125304	NZ_CP027260.1
Pectobacterium parmentieri strain IFB5408 chromosome, complete genome	Pectobacterium parmentieri	8299	19793	0.83	0	89.16	5022017	NZ_CP026977.1
Pectobacterium parmentieri strain IFB5486 chromosome, complete genome	Pectobacterium parmentieri	8299	19793	0.83	0	89.16	5038122	NZ_CP026982.1
Pectobacterium parmentieri strain RNS 08-42-1A chromosome, complete genome	Pectobacterium parmentieri	8299	19793	0.83	0	89.16	5030841	NZ_CP015749.1
Pectobacterium parmentieri strain HC chromosome, complete genome	Pectobacterium parmentieri	8266	19882	0.83	0	89.07	5208618	NZ_CP046376.1
Pectobacterium parmentieri strain QK-5 chromosome, complete genome	Pectobacterium parmentieri	8250	18777	0.83	0	89.02	5047152	NZ_CP062254.1
Pectobacterium parmentieri strain PB20 chromosome, complete genome	Pectobacterium parmentieri	8250	18777	0.83	0	89.02	4847736	NZ_CP065036.1
Pectobacterium parmentieri strain IFB5604 chromosome, complete genome	Pectobacterium parmentieri	8250	18777	0.83	0	89.02	4877201	NZ_CP026983.1
Pectobacterium parmentieri strain IFB5485 chromosome, complete genome	Pectobacterium parmentieri	8250	18777	0.83	0	89.02	4885249	NZ_CP026981.1
Pectobacterium parmentieri strain IFB5619 chromosome, complete genome	Pectobacterium parmentieri	8250	18777	0.83	0	89.02	4959302	NZ_CP026985.1
Pectobacterium parmentieri WPP163, complete sequence	Pectobacterium parmentieri WPP163	8233	18737	0.83	0	88.98	5063892	NC_013421.1
Pectobacterium sp. 21LCBS03 chromosome, complete genome	Pectobacterium sp. 21LCBS03	8977	25399	0.82	0	93.42	4927525	NZ_CP096821.1
Pectobacterium punjabense strain SS95 chromosome, complete genome	Pectobacterium punjabense	8571	20816	0.81	0	89.88	4793778	NZ_CP038498.1
Pectobacterium aquaticum strain A212-S19-A16 chromosome, complete genome	Pectobacterium aquaticum	8466	24118	0.81	0	93.68	4464425	NZ_CP086253.1
Pectobacterium wasabiae CFBP 3304 chromosome, complete genome	Pectobacterium wasabiae CFBP 3304	8412	18654	0.81	0	89.45	5043228	NZ_CP015750.1
Pectobacterium carotovorum strain XP-13 chromosome, complete genome	Pectobacterium carotovorum	12401	24204	0.79	0	94.82	4868777	NZ_CP063242.1
Pectobacterium carotovorum strain ZM1 chromosome, complete genome	Pectobacterium carotovorum	9265	23573	0.79	0	94.15	4755387	NZ_CP045098.1
Pectobacterium brasiliense strain 130 chromosome, complete genome	Pectobacterium brasiliense	8970	22438	0.78	0	93.19	5034872	NZ_CP092039.1
Pectobacterium brasiliense strain IPO:3710 NAK:380 chromosome, complete genome	Pectobacterium brasiliense	8970	22438	0.78	0	93.19	5072816	NZ_CP059962.1
Pectobacterium brasiliense strain IPO:4057 NAK:249 chromosome, complete genome	Pectobacterium brasiliense	8970	22438	0.78	0	93.19	5137126	NZ_CP059961.1
Pectobacterium brasiliense strain IPO:4065 NAK:223 chromosome, complete genome	Pectobacterium brasiliense	8970	22438	0.78	0	93.19	5059267	NZ_CP059958.1
Pectobacterium brasiliense strain IPO:3649 NAK:375 chromosome, complete genome	Pectobacterium brasiliense	8970	22438	0.78	0	93.19	5057861	NZ_CP059963.1
Pectobacterium brasiliense strain IPO:4060 NAK:251 chromosome, complete genome	Pectobacterium brasiliense	8970	22438	0.78	0	93.19	5063001	NZ_CP059960.1
Pectobacterium brasiliense strain IPO:4134 NAK:395 chromosome, complete genome	Pectobacterium brasiliense	8970	22438	0.78	0	93.19	5049889	NZ_CP059955.1
Pectobacterium brasiliense strain IPO:4071 NAK:240 chromosome, complete genome	Pectobacterium brasiliense	8970	22438	0.78	0	93.19	5127417	NZ_CP059957.1
Pectobacterium brasiliense strain F126 chromosome, complete genome	Pectobacterium brasiliense	8970	22438	0.78	0	93.19	5052362	NZ_CP065031.1
Pectobacterium brasiliense strain SX309 chromosome, complete genome	Pectobacterium brasiliense	8850	22353	0.78	0	92.85	4966299	NZ_CP020350.1
Pectobacterium brasiliense strain ZLMLSHJ5 chromosome, complete genome	Pectobacterium brasiliense	8822	21884	0.78	0	92.79	4700945	NZ_CP063241.1
Pectobacterium brasiliense strain HNP201719 chromosome, complete genome	Pectobacterium brasiliense	8861	22381	0.77	0	92.89	4724337	CP046380.1
Pectobacterium carotovorum subsp. carotovorum PCC21, complete sequence	Pectobacterium carotovorum subsp. carotovorum PCC21	8820	21943	0.77	0	93.1	4842771	NC_018525.1
Pectobacterium colocasium strain LJ1 chromosome, complete genome	Pectobacterium colocasium	11114	21254	0.76	0	91.92	4912018	NZ_CP084032.1
Pectobacterium sp. F1-1 chromosome, complete genome	Pectobacterium sp. F1-1	9420	20278	0.75	0	92.93	4816345	NZ_CP104733.1
Pectobacterium colocasium strain MT27-1 chromosome, complete genome	Pectobacterium colocasium	9398	20237	0.75	0	92.87	4759205	NZ_CP140126.1
Pectobacterium actinidiae strain GX-Pa1 chromosome, complete genome	Pectobacterium actinidiae	7611	20573	0.75	0	90.95	4935467	NZ_CP097896.1
Pectobacterium quasiaquaticum strain A477-S1-J17 chromosome, complete genome	Pectobacterium quasiaquaticum	9947	21584	0.74	0	93.47	4469125	NZ_CP065177.1
Pectobacterium versatile strain 3-2 chromosome, complete genome	Pectobacterium versatile	11184	21957	0.64	0	98.1	4975878	NZ_CP024842.1
Pectobacterium atrosepticum strain 21A chromosome, complete genome	Pectobacterium atrosepticum	4237	8705	0.37	0	89.38	4991806	NZ_CP009125.1
Pectobacterium atrosepticum strain JG10-08 chromosome, complete genome	Pectobacterium atrosepticum	4237	8537	0.37	0	89.38	5004926	NZ_CP007744.1
Pectobacterium atrosepticum SCRI1043, complete sequence	Pectobacterium atrosepticum SCRI1043	4237	8531	0.37	0	89.38	5064019	NC_004547.2
Pectobacterium atrosepticum strain Green1 chromosome, complete genome	Pectobacterium atrosepticum	4237	7271	0.3	0	89.38	4959719	NZ_CP055224.1
Pectobacterium atrosepticum strain 36A chromosome, complete genome	Pectobacterium atrosepticum	4237	7344	0.3	0	89.38	4965575	NZ_CP024956.1
Pectobacterium atrosepticum strain CFBP1526 chromosome, complete genome	Pectobacterium atrosepticum	4237	7349	0.3	0	89.38	4923399	NZ_CP036163.1
Pectobacterium araliae strain MAFF 302110 chromosome, complete genome	Pectobacterium araliae	1844	3572	0.14	0	91.77	4663678	NZ_AP028908.1
Pectobacterium cacticida strain DPMP6 chromosome, complete genome	Pectobacterium cacticida	985	1889	0.12	0	80.11	4116748	NZ_CP125967.1
Pectobacterium cacticida strain CFBP3628 chromosome, complete genome	Pectobacterium cacticida	985	1889	0.12	0	80.14	4116584	NZ_CP133656.1
Pectobacterium cacticida strain CFCC10813 chromosome, complete genome	Pectobacterium cacticida	985	1889	0.12	0	80.14	4115593	NZ_CP109947.1
