## Supplementary material for "Tailocin-mediated interactions among Soft Rot *Pectobacteriaceae*": Dataset S2

### Sheet: Feuille 1 - 7WTZ5HJW013-Alignme
7WTZ5HJW013-Alignment-Descriptions
Description	Scientific Name	Max Score	Total Score	Query Cover	E value	Per. ident	Acc. Len	Accession
Dickeya dadantii 3937, complete sequence	Dickeya dadantii 3937	49085	56537	1	0	100	4922802	NC_014500.1
Dickeya dadantii strain XJ12 chromosome, complete genome	Dickeya dadantii	31353	103700	1	0	99.22	4972118	NZ_CP110362.1
Dickeya dadantii strain M2-3 chromosome, complete genome	Dickeya dadantii	24941	55890	1	0	98.84	4921975	NZ_CP077422.1
Dickeya dadantii strain DSM 18020 chromosome, complete genome	Dickeya dadantii	24718	52845	0.99	0	98.57	4997541	NZ_CP023467.1
Dickeya sp. Secpp 1600 chromosome, complete genome	Dickeya sp. Secpp 1600	11773	40025	0.97	0	92.35	5108113	NZ_CP023484.1
Dickeya fangzhongdai strain QZH3 chromosome, complete genome	Dickeya fangzhongdai	8488	38679	0.97	0	90.2	5027154	NZ_CP031507.1
Dickeya fangzhongdai strain LN1 chromosome, complete genome	Dickeya fangzhongdai	8488	38662	0.97	0	90.2	5027159	NZ_CP031505.1
Dickeya fangzhongdai strain DSM 101947 chromosome, complete genome	Dickeya fangzhongdai	8488	38668	0.97	0	90.2	5027163	NZ_CP025003.1
Dickeya fangzhongdai strain NHT-1 chromosome, complete genome	Dickeya fangzhongdai	8488	38596	0.97	0	90.2	5066616	NZ_CP107066.1
Dickeya dadantii strain S3-1 chromosome, complete genome	Dickeya dadantii	23202	48642	0.96	0	96.64	5065613	NZ_CP076386.1
Dickeya fangzhongdai strain ND14b chromosome, complete genome	Dickeya fangzhongdai	15657	64410	0.96	0	91.39	5052868	NZ_CP009460.1
Dickeya fangzhongdai strain B16 chromosome, complete genome	Dickeya fangzhongdai	8466	38059	0.96	0	90.14	4967252	NZ_CP087226.1
Dickeya fangzhongdai strain Onc5 chromosome, complete genome	Dickeya fangzhongdai	8466	38274	0.96	0	90.14	4967236	NZ_CP080400.1
Dickeya fangzhongdai strain PA1 chromosome, complete genome	Dickeya fangzhongdai	8449	38977	0.96	0	90.13	4979223	NZ_CP020872.1
Dickeya fangzhongdai strain AP6 chromosome, complete genome	Dickeya fangzhongdai	8392	39136	0.96	0	89.94	5180547	NZ_CP092460.1
Dickeya fangzhongdai strain 643b chromosome, complete genome	Dickeya fangzhongdai	8346	37902	0.96	0	89.81	5141049	NZ_CP092458.1
Dickeya dadantii strain FZ06 chromosome, complete genome	Dickeya dadantii	23115	48347	0.95	0	96.53	5208659	NZ_CP094943.1
Dickeya solani strain IPO2019 chromosome, complete genome	Dickeya solani	11064	39925	0.95	0	92.15	4919542	NZ_CP071062.1
Dickeya solani strain IFB0167 chromosome, complete genome	Dickeya solani	11064	39925	0.95	0	92.15	4922289	NZ_CP051457.1
Dickeya solani strain IFB0231 chromosome, complete genome	Dickeya solani	11064	47722	0.95	0	92.15	4924702	NZ_CP051458.1
Dickeya solani strain IFB0421 chromosome, complete genome	Dickeya solani	11064	39925	0.95	0	92.15	4934537	NZ_CP051460.1
Dickeya solani D s0432-1 chromosome, complete genome	Dickeya solani D s0432-1	11064	39926	0.95	0	92.17	4919812	NZ_CP017453.1
Dickeya solani RNS 08.23.3.1.A chromosome, complete genome	Dickeya solani RNS 08.23.3.1.A	11064	39925	0.95	0	92.15	4922468	NZ_CP016928.1
Dickeya solani strain IFB0223 chromosome, complete genome	Dickeya solani	11064	69265	0.95	0	92.15	4937554	NZ_CP024710.1
Dickeya solani strain IFB 0099 chromosome, complete genome	Dickeya solani	11064	57309	0.95	0	92.15	4932920	NZ_CP024711.1
Dickeya solani IPO 2222 chromosome, complete genome	Dickeya solani IPO 2222	11064	39927	0.95	0	92.15	4919833	NZ_CP015137.1
Dickeya solani strain DsR34 chromosome, complete genome	Dickeya solani	11064	39927	0.95	0	92.15	4919828	NZ_CP110886.2
Dickeya solani strain DsR207 chromosome, complete genome	Dickeya solani	11064	39927	0.95	0	92.15	4919768	NZ_CP110887.2
Dickeya solani strain IFB0417 chromosome, complete genome	Dickeya solani	11064	49833	0.95	0	92.15	4924102	CP051459.1
Dickeya solani strain CFBP5647 chromosome, complete genome	Dickeya solani	11053	40045	0.95	0	92.14	5248586	NZ_CP136339.1
Dickeya solani strain RNS 05.1.2A chromosome, complete genome	Dickeya solani	11003	40558	0.95	0	92.01	5069883	NZ_CP104920.1
Dickeya solani strain PPO 9019 chromosome, complete genome	Dickeya solani	9073	39926	0.95	0	93.16	4918850	NZ_CP017454.1
Dickeya fangzhongdai strain PL145 chromosome, complete genome	Dickeya fangzhongdai	8700	73157	0.94	0	92.31	5260352	NZ_CP094338.1
Dickeya fangzhongdai strain J21-2 chromosome, complete genome	Dickeya fangzhongdai	7275	38004	0.94	0	91.24	5191363	NZ_CP109768.1
Dickeya dianthicola strain 16LI02 chromosome, complete genome	Dickeya dianthicola	8865	37534	0.9	0	92.74	4909059	NZ_CP069602.1
Dickeya dianthicola strain 16LI04 chromosome, complete genome	Dickeya dianthicola	8865	37534	0.9	0	92.74	4909050	NZ_CP069601.1
Dickeya dianthicola strain 16ME22T chromosome, complete genome	Dickeya dianthicola	8865	37534	0.9	0	92.74	4909042	NZ_CP069597.1
Dickeya dianthicola strain 16SBJ16 chromosome, complete genome	Dickeya dianthicola	8865	37534	0.9	0	92.74	4909059	NZ_CP069596.1
Dickeya dianthicola strain 16JP03 chromosome, complete genome	Dickeya dianthicola	8865	37534	0.9	0	92.74	4909059	NZ_CP069605.1
Dickeya dianthicola strain 16MA15T chromosome, complete genome	Dickeya dianthicola	8865	37534	0.9	0	92.74	4909059	NZ_CP069600.1
Dickeya dianthicola strain PA24 chromosome, complete genome	Dickeya dianthicola	8865	37534	0.9	0	92.74	4909043	NZ_CP069595.1
Dickeya dianthicola strain 16LI01 chromosome, complete genome	Dickeya dianthicola	8865	37534	0.9	0	92.74	4909059	NZ_CP069603.1
Dickeya dianthicola strain 16ME21T chromosome, complete genome	Dickeya dianthicola	8865	37534	0.9	0	92.74	4909059	NZ_CP069598.1
Dickeya dianthicola strain 16JP05 chromosome, complete genome	Dickeya dianthicola	8865	37534	0.9	0	92.74	4909059	NZ_CP069604.1
Dickeya dianthicola strain 16MB01 chromosome, complete genome	Dickeya dianthicola	8865	37534	0.9	0	92.74	4909063	NZ_CP069599.1
Dickeya dianthicola strain ME23 chromosome, complete genome	Dickeya dianthicola	8865	37534	0.9	0	92.74	4909058	NZ_CP031560.1
Dickeya dianthicola RNS04.9 chromosome, complete genome	Dickeya dianthicola RNS04.9	8837	37084	0.9	0	92.66	4720132	NZ_CP017638.1
Dickeya dianthicola strain LAR.16.03.LID chromosome, complete genome	Dickeya dianthicola	8822	36967	0.9	0	92.59	4976211	NZ_CP038499.1
Dickeya dianthicola strain 67-19 chromosome, complete genome	Dickeya dianthicola	8809	34943	0.86	0	92.59	4851809	NZ_CP051429.1
Dickeya chrysanthemi Ech1591, complete sequence	Dickeya chrysanthemi Ech1591	5884	29722	0.76	0	84.12	4813854	NC_012912.1
Dickeya poaceiphila strain NCPPB 569 chromosome, complete genome	Dickeya poaceiphila	6143	20691	0.73	0	84.89	4317154	NZ_CP042220.2
Dickeya parazeae Ech586, complete sequence	Dickeya parazeae Ech586	5631	22015	0.72	0	83.35	4818394	NC_013592.1
Dickeya zeae strain WH1 chromosome, complete genome	Dickeya zeae	5614	19336	0.69	0	83.33	4675890	CP101400.1
Dickeya zeae strain A5410 chromosome, complete genome	Dickeya zeae	5666	18881	0.68	0	83.54	4779199	CP040816.1
Dickeya zeae strain A586-S18-A17 chromosome, complete genome	Dickeya zeae	5648	19803	0.65	0	83.4	4763550	NZ_CP084740.1
Dickeya zeae strain CE1 chromosome, complete genome	Dickeya zeae	5614	17184	0.65	0	83.35	4714731	NZ_CP033622.1
Dickeya zeae strain JZL7 chromosome, complete genome	Dickeya zeae	5598	17857	0.65	0	83.3	4925859	NZ_CP060263.1
Dickeya zeae strain A5272 chromosome, complete genome	Dickeya zeae	5583	18345	0.63	0	83.23	4697973	NZ_CP040815.1
Dickeya zeae MS1 chromosome, complete genome	Dickeya zeae MS1	5718	18015	0.62	0	83.64	4831702	NZ_CP053012.1
Dickeya zeae strain MS_2018 chromosome, complete genome	Dickeya zeae	5694	17605	0.61	0	83.58	4787201	NZ_CP053014.1
Dickeya zeae strain PL65 chromosome, complete genome	Dickeya zeae	5603	16881	0.6	0	83.32	4749968	NZ_CP040817.1
Dickeya zeae strain MS_2014 chromosome, complete genome	Dickeya zeae	5280	17568	0.58	0	84.59	4740000	NZ_CP053013.1
Dickeya zeae strain MS2 chromosome, complete genome	Dickeya zeae	5280	17568	0.58	0	84.59	4740052	NZ_CP025799.1
Dickeya zeae EC1 chromosome, complete genome	Unknown	3020	15032	0.53	0	84.43	4532364	NZ_CP006929.1
Dickeya aquatica strain 174/2 chromosome 1, complete sequence	Dickeya aquatica	2233	10882	0.52	0	84.02	4501560	NZ_LT615367.1
Dickeya zeae strain EC2 chromosome, complete genome	Dickeya zeae	3020	14717	0.5	0	84.41	4575125	NZ_CP031515.1
Dickeya lacustris strain LMG30899 chromosome, complete genome	Dickeya lacustris	2143	9493	0.41	0	83.6	4367773	NZ_CP114280.1
Musicola paradisiaca Ech703, complete sequence	Musicola paradisiaca Ech703	2396	4427	0.24	0	81.02	4679450	NC_012880.1
